# Leptin drives osteoarthritis pain through sensory neuron reprogramming independent of cartilage signaling

**DOI:** 10.64898/2026.05.22.727205

**Authors:** Hope D. Welhaven, Elise K. Truchan, Kristin L. Lenz, Bethany A. Andoko, Michael R. Mazzucco, Reyna E. Villa, Arin K. Oestreich, Bo Zhang, Dana E. Orange, Joseph B. Lesnak, Theodore J. Price, Farshid Guilak, Kelsey H. Collins

## Abstract

**Objective:** Pain in osteoarthritis (OA) is often discordant with structural joint damage, particularly in obesity-associated OA, where adipose-derived signals may drive nociception independently of cartilage pathology. Leptin has been demonstrated to be necessary, but not sufficient, to drive obesity-associated OA. Here, we tested the hypothesis that leptin mediates OA-associated pain through sensory neuron reprogramming rather than chondrocyte-intrinsic signaling, suggesting a fat-sensory nerve axis.

**Design:** Male and female constitutive leptin-deficient (Ob/Ob), heterozygous (Ob/+), and wild-type (WT) mice, as well as chondrocyte-specific leptin receptor knockout mice (Aggrecan-CreERT2;LepRfl/fl), were challenged with destabilization of the medial meniscus (DMM) surgery to induce OA. Pain-related behaviors, joint pathology, serum cytokines, and lumbar dorsal root ganglia (DRG) transcriptomes were assessed. Human DRG cultures treated with leptin underwent transcriptomic profiling. Secondary analyses of human infrapatellar fat pad and synovium single-cell datasets evaluated leptin and leptin receptor expression patterns.

**Results:** Chondrocyte-specific deletion of the leptin receptor did not mitigate OA pathology or pain. Global leptin-deficient (Ob/Ob) mice exhibited worse structural joint outcomes than WT and Ob/+ animals following DMM yet were robustly protected from OA-associated hyperalgesia – directly dissociating pain from structural pathology and demonstrating that leptin is involved in nociceptive sensitization. Serum cytokine profiles were sex-dependent and did not align with pain outcomes, separating systemic inflammation from nociceptive differences. Transcriptomic analysis of DRGs revealed that leptin drives enrichment of lipid metabolism, eicosanoid, and inflammatory programs, whereas leptin deficiency shifts sensory neurons toward a cytoskeletal remodeling state that does not sustain pain signaling. In human DRG cultures, leptin treatment produced a transcriptomic shift to enrich for neuronal excitability while vehicle treated cells were enriched for inflammatory signaling. Human infrapatellar fat pad and synovium transcriptomic data demonstrated adipocyte-enriched leptin expression and broad distribution of the leptin receptor across stromal, vascular, immune, and adipocyte populations.

**Conclusions:** Leptin contributes to OA pain through neuro-immune crosstalk between adipose tissue and sensory neurons rather than through direct cartilage signaling. These findings identify leptin-associated neuronal programs linked to nociceptor sensitization and support targeting leptin-modulated neuro-immune pathways as a strategy to alleviate OA pain independently of structural disease progression.
