## Supplemental Tables for "Leptin drives osteoarthritis pain through sensory neuron reprogramming independent of cartilage signaling"

### Sheet: Supplemental Table 1
Supplemental Table 1. Organ donor demographic data.
Donor ID	Age	Sex	Race	DRG Used	COD	Medical History
UTD-DN0373	45	M	White	L3 + L1	Anoxia/Cardiovascular	Down Syndrome, Heart murmur, Poor historian d/t donor living in group home, estranged from family for years;
UTD-DN0375	45	M	White	L3 (2X)	Anoxia/Cardiovascular	Incarcertated for last 13 mo at time of admission; Previous drug use (cocaine, heroin and meth), smoked K2 in jail at time of cardiac arrest; Tox + for Benzo;
UTD-DN0381	45	F	White	L3 (2X); L4 (2X)	Anoxia/Natural Causes	Donor tested + for FLU A and Rhinovirus/Enterovirus; Asthma, Influenza pneumonia, Deafness, HTN, Borderline HLD, Abscess of Masicator space of mouth, Dental Caries, Tubal Ligation; Medications: Ventolin inhaler, Proair inhaler, Albuterol inhaler, Prednisone and breathing treatments;

### Sheet: Supplemental Table 2
Supplemental Table 2. Transcriptional pathway analysis of differentially regulated genes between knee-innervating DRGs of DMM limbs of Ob/Ob (up) and Ob/+ (down) limbs.
Regulation	Database	Term	P-value	Adjusted P-value
UP	Reactome	O-linked Glycosylation	0.00241102	0.0545174
		Lipid Particle Organization	0.0038941	0.0545174
		Signaling by Activin	0.010997	0.100251
		Transcriptional Regulation of Brown and Beige Adipocyte Differentiation	0.0199695	0.100251
		Transcriptional Regulation of Brown and Beige Adipocyte Differentiation by EBF2	0.0199695	0.100251
		Defective B3GALTL Causes PpS	0.0244274	0.100251
		O-glycosylation of TSR Domain-Containing Proteins	0.0250628	0.100251
		G Alpha (Z) Signalling Events	0.0307636	0.107672
		O-linked Glycosylation of Mucins	0.0414478	0.12654
		Diseases Associated With O-glycosylation of Proteins	0.0451927	0.12654
		Adipogenesis	0.0692072	0.176164
		Formation of the Cornified Envelope	0.0807035	0.181757
		Degradation of the Extracellular Matrix	0.0872992	0.181757
		Diseases of Glycosylation	0.0908784	0.181757
		Signaling by TGFB Family Members	0.0997698	0.186237
	Wiki Mouse	TGF Beta Signaling Pathway WP113	0.0332873	0.0926632
		Calcium Regulation In Cardiac Cells WP553	0.0896868	0.0926632
		Myometrial Relaxation And Contraction Pathways WP385	0.0926632	0.0926632
	KEGG	MUCIN TYPE O-GLYCAN BIOSYNTHESIS	0.0206075	0.0690007
		OTHER TYPES OF O-GLYCAN BIOSYNTHESIS	0.0276003	0.0690007
		TGF-BETA SIGNALING PATHWAY	0.0685985	0.0948488
		AMPK SIGNALING PATHWAY	0.0758791	0.0948488
DOWN	Reactome	Transcriptional Regulation by MECP2	0.000772011	0.0701066
		Na+ Cl- Dependent Neurotransmitter Transporters	0.00132277	0.0701066
		GABA Synthesis, Release, Reuptake and Degradation	0.00132277	0.0701066
		Transport of Bile Salts and Organic Acids, Metal Ions and Amine Compounds	0.00177571	0.0705845
		Gap Junction Assembly	0.00498527	0.158532
		Gap Junction Trafficking	0.0082761	0.184912
		Neurotransmitter Release Cycle	0.00930375	0.184912
		Gap Junction Trafficking and Regulation	0.00930375	0.184912
		Alternative Complement Activation	0.0141703	0.225308
		Organic Anion Transport	0.0141703	0.225308
		Biosynthesis of Maresin-Like SPMs	0.0169806	0.230511
		Signaling by NOTCH1	0.0189042	0.230511
		Activated NTRK2 Signals Through FYN	0.019783	0.230511
		MECP2 Regulates Transcription of Neuronal Ligands	0.0225776	0.230511
		Biosynthesis of Maresins	0.0225776	0.230511
		Nef Mediated CD4 Down-regulation	0.0281433	0.230511
		Creatine Metabolism	0.0281433	0.230511
		Alpha-defensins	0.0281433	0.230511
		EPH-Ephrin Signaling	0.0283605	0.230511
		CYP2E1 Reactions	0.0309145	0.230511
		NOTCH2 Intracellular Domain Regulates Transcription	0.0336779	0.230511
		Binding and Entry of HIV Virion	0.0336779	0.230511
		SLC-mediated Transmembrane Transport	0.034097	0.230511
		The Activation of Arylsulfatases	0.0364336	0.230511
		POU5F1 (OCT4), SOX2, NANOG Activate Genes Related to Proliferation	0.0364336	0.230511
		Transmission Across Chemical Synapses	0.0413653	0.230511
		Organic Cation Anion Zwitterion Transport	0.0419217	0.230511
		Biosynthesis of DHA-derived SPMs	0.0473792	0.230511
	Wiki Mouse	Neural Crest Differentiation WP2074	0.000182444	0.00492599
		Retinol Metabolism WP1259	0.0055265	0.0746077
		Fatty Acid Omega Oxidation WP33	0.019783	0.178047
		Ethanol Metabolism Resulting In Production Of ROS By CYP2E1 WP4265	0.0281433	0.189967
		Adipogenesis Genes WP447	0.0559892	0.212065
	KEGG	VIRION - HUMAN IMMUNODEFICIENCY VIRUS	0.0141703	0.419293
		NEUROACTIVE LIGAND SIGNALING	0.0181642	0.419293
		SYNAPTIC VESICLE CYCLE	0.0208664	0.419293
		GABAERGIC SYNAPSE	0.0250324	0.419293
		TH17 CELL DIFFERENTIATION	0.0367651	0.492652
		CELL ADHESION MOLECULE (CAM) INTERACTION	0.0722338	0.513098
		FOLATE TRANSPORT AND METABOLISM	0.0794885	0.513098
		LINOLEIC ACID METABOLISM	0.0821157	0.513098

### Sheet: Supplemental Table 3
Supplemental Table 3. Transcriptional pathway analysis of differentially regulated genes between knee-innervating DRGs of Ob/+ contralateral (up) and DMM (down) limbs.
Regulation	Database	Term	P-value	Adjusted P-value
UP	Reactome	Negative Regulation of TCF-dependent Signaling by WNT Ligand Antagonists	0.00224839	0.0337258
		Leishmania Phagocytosis	0.02115	0.0601803
		FCGR3A-mediated Phagocytosis	0.02115	0.0601803
		Regulation of Actin Dynamics for Phagocytic Cup Formation	0.0212979	0.0601803
		Fcgamma Receptor (FCGR) Dependent Phagocytosis	0.02499	0.0601803
		TCF Dependent Signaling in Response to WNT	0.0280841	0.0601803
		Signaling by WNT	0.0424371	0.0636556
		Innate Immune System	0.162645	0.221789
	Wiki Mouse	Hypoxia Dependent Differentiation Of Myoblasts WP5025	0.00194879	0.00292319
		Hypoxia Dependent Self Renewal Of Myoblasts WP5023	0.00194879	0.00292319
		Wnt Signaling Pathway WP539	0.0161133	0.0161133
	KEGG	MOTOR PROTEINS	0.000267642	0.000588046
		CYTOSKELETON IN MUSCLE CELLS	0.000392031	0.000588046
		WNT SIGNALING PATHWAY	0.0252849	0.0252849
DOWN	Reactome	Post-translational Protein Phosphorylation	0.00456916	0.107959
		Fibronectin Matrix Formation	0.00568712	0.107959
		Regulation of IGF Transport and Uptake by Insulin-like Growth Factor Binding Proteins (IGFBPs)	0.00608562	0.107959
		Signaling by RNF43 Mutants	0.00757601	0.107959
		Creatine Metabolism	0.00946151	0.107959
		ALK Mutants Bind TKIs	0.0113436	0.107959
		Activation of the TFAP2 (AP-2) Family of Transcription Factors	0.0113436	0.107959
		Transcriptional Regulation of Testis Differentiation	0.0122834	0.107959
		Synthesis of Prostaglandins (PG) and Thromboxanes (TX)	0.0141604	0.107959
		p130Cas Linkage to MAPK Signaling for Integrins	0.0141604	0.107959
		GRB2 SOS Provides Linkage to MAPK Signaling for Integrins	0.0141604	0.107959
		GABA Synthesis, Release, Reuptake and Degradation	0.0179043	0.107959
		Na+ Cl- Dependent Neurotransmitter Transporters	0.0179043	0.107959
		Regulation of FZD by Ubiquitination	0.0197713	0.107959
		Syndecan Interactions	0.0253518	0.107959
		Integrin Signaling	0.0253518	0.107959
		MET Activates PTK2 Signaling	0.0281308	0.107959
		Turbulent Flow Shear Stress Activates Signaling by PIEZO1 and Integrins in Endothelial Cells	0.0290555	0.107959
		Amino Acid Transport Across the Plasma Membrane	0.0309023	0.107959
		Signaling by WNT in Cancer	0.0318245	0.107959
		Transcriptional Regulation by the AP-2 (TFAP2) Family of Transcription Factors	0.0336663	0.107959
		Signaling by High-Kinase Activity BRAF Mutants	0.0336663	0.107959
		Molecules Associated With Elastic Fibres	0.034586	0.107959
		Platelet Aggregation (Plug Formation)	0.0364228	0.107959
		MAP2K and MAPK Activation	0.03734	0.107959
		MET Promotes Cell Motility	0.0382563	0.107959
		Signaling by RAF1 Mutants	0.0382563	0.107959
		Elastic Fibre Formation	0.0410005	0.107959
		GPER1 Signaling	0.0419135	0.107959
		Paradoxical Activation of RAF Signaling by Kinase Inactive BRAF	0.0419135	0.107959
		Signaling by RAS Mutants	0.0419135	0.107959
		Signaling by Moderate Kinase Activity BRAF Mutants	0.0419135	0.107959
		Signaling Downstream of RAS Mutants	0.0419135	0.107959
		Neurotransmitter Release Cycle	0.0473746	0.118436
		Arachidonate Metabolism	0.0546101	0.128941
	Wiki Mouse	Eicosanoid Lipid Synthesis Map WP4335	0.00851919	0.0435832
		Eicosanoid Synthesis WP318	0.0169696	0.0435832
		Oxylipins Pathways WP5140	0.0197713	0.0435832
		Selenium Micronutrient Network WP1272	0.0207034	0.0435832
		Folic Acid Network WP1273	0.0216348	0.0435832
		Inflammatory Response Pathway WP458	0.0281308	0.0435832
		Prostaglandin Synthesis And Regulation WP374	0.0281308	0.0435832
		Eicosanoid Metabolism Via Cyclooxygenases COX WP4347	0.0290555	0.0435832
	KEGG	ARACHIDONIC ACID METABOLISM	0.0582084	0.215846
		BACTERIAL INVASION OF EPITHELIAL CELLS	0.0715865	0.215846
		SYNAPTIC VESICLE CYCLE	0.0715865	0.215846
		GABAERGIC SYNAPSE	0.0786477	0.215846
		ECM-RECEPTOR INTERACTION	0.080405	0.215846
		AGE-RAGE SIGNALING PATHWAY IN DIABETIC COMPLICATIONS	0.0908825	0.215846
		WNT SIGNALING PATHWAY	0.1	0.23438

### Sheet: Supplemental Table 4
Supplemental Table 4. Transcriptional pathway analysis of differentially regulated genes between knee-innervating DRGs of Ob/Ob contralateral (up) and DMM (down) limbs.
Regulation	Database	Term	P-value	Adjusted P-value
UP	Reactome	Organic Anion Transport	0.00224816	0.0638229
		Chk1 Chk2(Cds1) Mediated Inactivation of Cyclin B Cdk1 Complex	0.0058359	0.0638229
		Tryptophan Catabolism	0.00628356	0.0638229
		Organic Cation Anion Zwitterion Transport	0.00673105	0.0638229
		IL-6-type Cytokine Receptor Ligand Interactions	0.00762547	0.0638229
		Regulation of TP53 Activity Through Methylation	0.00851919	0.0638229
		Interleukin-6 Family Signaling	0.0107503	0.0638229
		DAP12 Signaling	0.012977	0.0638229
		GPVI-mediated Activation Cascade	0.0156432	0.0638229
		Regulation of TP53 Degradation	0.0160869	0.0638229
		Regulation of TP53 Expression and Degradation	0.0165305	0.0638229
		p53-Independent DNA Damage Response	0.017417	0.0638229
		p53-Independent G1 S DNA Damage Checkpoint	0.017417	0.0638229
		Ubiquitin Mediated Degradation of Phosphorylated Cdc25A	0.017417	0.0638229
		Generation of Second Messenger Molecules	0.0183029	0.0638229
		Stabilization of P53	0.0196304	0.0638229
		DAP12 Interactions	0.0200725	0.0638229
		Interleukin-10 Signaling	0.0205145	0.0638229
		p53-Dependent G1 DNA Damage Response	0.0236033	0.0652911
		p53-Dependent G1 S DNA Damage Checkpoint	0.0236033	0.0652911
		G1 S DNA Damage Checkpoints	0.0244842	0.0652911
		Recruitment and ATM-med Phosphorylation of Repair and Signaling Proteins at DNA Double Strand Breaks	0.0266834	0.0660378
		DNA Double Strand Break Response	0.0271227	0.0660378
		G2 M DNA Damage Checkpoint	0.0341277	0.0796312
		Transport of Bile Salts and Organic Acids, Metal Ions and Amine Compounds	0.0371782	0.0832793
		Regulation of TP53 Activity Through Phosphorylation	0.0406541	0.0875627
		FCERI Mediated Ca+2 Mobilization	0.0484341	0.0928206
		FCERI Mediated MAPK Activation	0.0488647	0.0928206
		Interleukin-4 and Interleukin-13 Signaling	0.0492951	0.0928206
	Wiki Mouse	Microglia Pathogen Phagocytosis Pathway WP3626	0.0183029	0.0587888
		Tryptophan Metabolism WP79	0.0196304	0.0587888
		TGF Beta Signaling Pathway WP113	0.0231625	0.0587888
		P53 Signaling WP2902	0.0297548	0.0587888
		MicroRNAs In Cardiomyocyte Hypertrophy WP1560	0.036743	0.0587888
		ESC Pluripotency Pathways WP339	0.0514445	0.0671087
		Adipogenesis Genes WP447	0.0587201	0.0671087
	KEGG	FOLATE TRANSPORT AND METABOLISM	0.012977	0.0812309
		GLYOXYLATE AND DICARBOXYLATE METABOLISM	0.0138665	0.0812309
		TRYPTOPHAN METABOLISM	0.0187456	0.0812309
		P53 SIGNALING PATHWAY	0.0332545	0.0859206
		PHOSPHATIDYLINOSITOL SIGNALING SYSTEM	0.0432537	0.0859206
		GLYCEROPHOSPHOLIPID METABOLISM	0.0449833	0.0859206
		TNF SIGNALING PATHWAY	0.0518738	0.0859206
		SIGNALING PATHWAYS REGULATING PLURIPOTENCY OF STEM CELLS	0.0617016	0.0859206
		CELLULAR SENESCENCE	0.0680621	0.0859206
		CELL CYCLE	0.0684847	0.0859206
DOWN	Reactome	Muscle Contraction	0.00121444	0.0315755
		Creatine Metabolism	0.0104528	0.134873
		Synthesis, Secretion, and Deacylation of Ghrelin	0.0197713	0.134873
		Ras Activation Upon Ca2+ Influx Through NMDA Receptor	0.0208015	0.134873
		Negative Regulation of NMDA Receptor-Mediated Neuronal Transmission	0.0218307	0.134873
		Unblocking of NMDA Receptors, Glutamate Binding and Activation	0.0218307	0.134873
		Long-term Potentiation	0.0238859	0.134873
		Nephrin Family Interactions	0.0238859	0.134873
		Basigin Interactions	0.0259371	0.134873
		CREB1 Phosphorylation Through NMDA Receptor-Mediated Activation of RAS Signaling	0.0290061	0.13712
		Amino Acid Transport Across the Plasma Membrane	0.0341008	0.14777
		Assembly and Cell Surface Presentation of NMDA Receptors	0.0442138	0.163724
		Smooth Muscle Contraction	0.0452195	0.163724
		Interleukin-10 Signaling	0.047228	0.163724
	Wiki Mouse	Hypoxia Dependent Differentiation Of Myoblasts WP5025	0.0135683	0.054273
		Hypoxia Dependent Self Renewal Of Myoblasts WP5023	0.0135683	0.054273
		GPCRs Class B Secretin Like WP456	0.0228588	0.0609568
		Type II Interferon Signaling IFNG WP1253	0.0330839	0.0661678
		Fibrin Complement Receptor 3 Signaling Pathway WP5128	0.0452195	0.0723512
		Spinal Cord Injury WP2432	0.099009	0.132012
		Chemokine Signaling Pathway WP2292	0.169486	0.193699
		GPCRs Non Odorant WP1396	0.245209	0.245209
	KEGG	CYTOSKELETON IN MUSCLE CELLS	3.37175e-06	0.000101152
		MOTOR PROTEINS	0.000989404	0.0148411
		CARDIAC MUSCLE CONTRACTION	0.00339481	0.0339481
		ARGININE AND PROLINE METABOLISM	0.0512328	0.232443
		RIG-I-LIKE RECEPTOR SIGNALING PATHWAY	0.0719965	0.232443
		CYTOSOLIC DNA-SENSING PATHWAY	0.0826993	0.232443
		ARRHYTHMOGENIC RIGHT VENTRICULAR CARDIOMYOPATHY	0.086562	0.232443
		COMPLEMENT AND COAGULATION CASCADES	0.0875252	0.232443
		IL-17 SIGNALING PATHWAY	0.0932844	0.232443
		HYPERTROPHIC CARDIOMYOPATHY	0.0980573	0.232443
		VIRAL PROTEIN INTERACTION WITH CYTOKINE AND CYTOKINE RECEPTOR	0.099009	0.232443

### Sheet: Supplemental Table 5
Supplemental Table 5. Gene Ontology results – including biological process, cellular component, and molecular function – of human DRGs in response to leptin stimulation.
Regulation	Biological Process		Cellular Component		Molecular Function
	Name	Adj. p-value	Name	Adj. p-value	Name	Adj. p-value
UP	G2/M Transition of Mitotic Cell Cycle (GO:0000086)	0.0033256	Chromosome (GO:0005694)	0.190336	Ion Channel Regulator Activity (GO:0099106)	0.0194228
	Cell Cycle G2/M Phase Transition (GO:0044839)	0.0033256	Neuron Projection (GO:0043005)	0.332499	Calcium Channel Regulator Activity (GO:0005246)	0.0194228
	Mitotic G2/M Transition Checkpoint (GO:0044818)	0.0544572	Membrane Raft (GO:0045121)	0.332499	Protein Serine/Threonine Kinase Binding (GO:0120283)	0.0324628
	Positive Regulation of Mitotic Cell Cycle Phase Transition (GO:1901992)	0.0903765	Spindle (GO:0005819)	0.332499	Hydrolase Act, Acting on Carbon-Nitrogen (But Not Peptide) Bonds, in Linear Amidines (GO:0016813)	0.066513
	Mitotic Cell Cycle Phase Transition (GO:0044772)	0.0903765	Bleb (GO:0032059)	0.332499	3',5'-Cyclic-Nucleotide Phosphodiesterase Activity (GO:0004114)	0.149193
	Mitotic G2 DNA Damage Checkpoint Signaling (GO:0007095)	0.0998387	Cul4B-RING E3 Ubiquitin Ligase Complex (GO:0031465)	0.332499	Nucleoside Monophosphate Kinase Activity (GO:0050145)	0.149193
	Neuron Differentiation (GO:0030182)	0.109733	Astrocyte End-Foot (GO:0097450)	0.332499	3',5'-cyclic-AMP Phosphodiesterase Activity (GO:0004115)	0.149193
	Neuron Projection Guidance (GO:0097485)	0.109733	Axon (GO:0030424)	0.332499	3',5'-cyclic-GMP Phosphodiesterase Activity (GO:0047555)	0.149193
	Axonogenesis (GO:0007409)	0.109733	Mitotic Spindle (GO:0072686)	0.332499	Kinase Activity (GO:0016301)	0.229849
	Regulation of G2/M Transition of Mitotic Cell Cycle (GO:0010389)	0.109733	Cytoplasmic Side of Plasma Membrane (GO:0009898)	0.332499	Zinc Ion Binding (GO:0008270)	0.229849
DOWN	Intracellular Zinc Ion Homeostasis (GO:0006882)	2.08795e-05	Platelet Alpha Granule Lumen (GO:0031093)	0.337247	Cytokine Activity (GO:0005125)	2.0502e-07
	Response to Cadmium Ion (GO:0046686)	2.08795e-05	Cortical Cytoskeleton (GO:0030863)	0.337247	CCR1 Chemokine Receptor Binding (GO:0031726)	0.00054561
	Negative Regulation of Growth (GO:0045926)	2.08795e-05	Endocytic Vesicle (GO:0030139)	0.337247	CCR Chemokine Receptor Binding (GO:0048020)	0.000673144
	Cellular Response to Cadmium Ion (GO:0071276)	2.08795e-05	Platelet Alpha Granule (GO:0031091)	0.337247	Chemokine Activity (GO:0008009)	0.000954239
	Cellular Response to Zinc Ion (GO:0071294)	2.08795e-05	Adherens Junction (GO:0005912)	0.337247	Chemokine Receptor Binding (GO:0042379)	0.00111565
	Positive Regulation of Neuroinflammatory Response (GO:0150078)	2.08795e-05	Meiotic Spindle (GO:0072687)	0.337247	Receptor Ligand Activity (GO:0048018)	0.00158619
	Cellular Response to Copper Ion (GO:0071280)	3.20434e-05	Postsynaptic Density, Intracellular Component (GO:0099092)	0.337247	Cytokine Receptor Binding (GO:0005126)	0.00324196
	Response to Copper Ion (GO:0046688)	5.98932e-05	Nuclear Membrane (GO:0031965)	0.337247	Zinc Ion Binding (GO:0008270)	0.00451908
	Inflammatory Response (GO:0006954)	0.00010228	Phagolysosome (GO:0032010)	0.337247	Cation Binding (GO:0043169)	0.00775591
	Response to Zinc Ion (GO:0010043)	0.000136291	Postsynaptic Specialization, Intracellular Component (GO:0099091)	0.337247	CCR5 Chemokine Receptor Binding (GO:0031730)	0.00775591

### Sheet: Supplemental Table 6
Supplemental Table 6. Exact patient-level LEP and LEPR expression summary by cell type.
Cell type (n patient samples)	% LEP+ cells/nuclei, median (range)	Mean LEP expression, median (range)	% LEPR+ cells/nuclei, median (range)	Mean LEPR expression, median (range)
Adipocytes (n=30)	10.7 (0.0-32.9)	0.19 (0.00-0.63)	33.8 (2.6-75.9)	0.77 (0.07-2.38)
Fibroblasts (n=30)	0.2 (0.0-2.0)	0.00 (0.00-0.05)	27.8 (6.8-65.5)	0.69 (0.15-2.24)
Endothelial cells (n=30)	0.0 (0.0-2.7)	0.00 (0.00-0.05)	38.8 (9.5-65.0)	1.01 (0.17-1.67)
Smooth muscle cells (n=30)	0.0 (0.0-4.5)	0.00 (0.00-0.15)	13.9 (2.3-28.6)	0.32 (0.05-0.86)
Macrophages (n=30)	0.3 (0.0-1.6)	0.00 (0.00-0.03)	14.5 (3.1-27.2)	0.32 (0.04-0.63)
T/NK cells (n=29)	0.0 (0.0-2.6)	0.00 (0.00-0.07)	10.0 (0.0-17.7)	0.29 (0.00-0.45)
B/plasma cells (n=12)	0.0 (0.0-0.0)	0.00 (0.00-0.00)	2.3 (0.0-17.4)	0.03 (0.00-0.41)
Mast cells (n=20)	0.0 (0.0-0.0)	0.00 (0.00-0.00)	14.7 (0.0-27.3)	0.41 (0.00-0.80)
